# Comparative genome microsynteny illuminates the fast evolution of nuclear mitochondrial segments (NUMTs) in mammals

**DOI:** 10.1101/2023.04.20.537758

**Authors:** Marek Uvizl, Sebastien J. Puechmaille, Sarahjane Power, Martin Pippel, Samuel Carthy, Wilfried Haerty, Eugene W. Myers, Emma C. Teeling, Zixia Huang

## Abstract

The escape of DNA from mitochondria into the nuclear genome (nuclear mitochondrial DNA, NUMT) is an ongoing process. Although pervasively observed in eukaryotic genomes, their evolutionary trajectories in a mammal-wide context are poorly understood. The main challenge lies in the orthology assignment of NUMTs across species due to their fast evolution and chromosomal rearrangements over the past ∼200 million years. To address this issue, we systematically investigated the characteristics of NUMT insertions in 45 mammalian genomes, and established a novel, synteny-based method to accurately predict orthologous NUMTs and ascertain their evolution across mammals. With a series of comparative analyses across taxa, we revealed that NUMTs may originate from non-random regions in mtDNA, tend to locate in transposon-rich and intergenic regions, and unlikely code for functional proteins. Using our synteny-based approach, we leveraged 630 pairwise comparisons of genome-wide microsynteny and predicted the NUMT orthology relationships across 36 mammals. With the phylogenetic patterns of NUMT presence-and-absence across taxa, we constructed the ancestral state of NUMTs given the mammal tree using a coalescent method. We found support on the ancestral node of Fereuungulata within Laurasiatheria, whose subordinal relationships are still controversial. This strongly indicates that NUMT gain-and-loss over evolutionary time provides great insights into mammal evolution. However, we also demonstrated that one should be cautious when using ancestral NUMT trees to infer phylogenetic relationships. This study broadens our knowledge on NUMT insertion and evolution in mammalian genomes and highlights the merit of NUMTs as alternative genetic markers in phylogenetic inference.
