## Supplemental Tables S1-S7 for "Comparative genome microsynteny illuminates the fast evolution of nuclear mitochondrial segments (NUMTs) in mammals": Supplemental Table S1.xlsx

### Sheet: Sheet1
Supplemental Table S1: The information of species, genomes, and mitogenomes used in this study.
Species	Common name	Taxon	Genome Version	Genome Accession	No. scaffolds	Genome size (bp)	BUSCO completeness	Mitogenome Accession	Mitogenome Length (bp)
Ornithorhyncus anatinus	Platypus	Monotremata	mOrnAna1.pri.v3	GCA_004115215.3	322	1859281749	0.83	NC_000891	17019
Monodelphis domestica	Opossum	Marsupalia	MonDom5	GCA_000002295.1	5223	3598443077	0.882	NC_006299	17079
Sarcophilus harrisii	Tasmania Devil	Marsupalia	mSarHar1.11	GCA_902635505.1	106	3086674442	0.916	NC_018788	17117
Vombatus ursinus	Wombat	Marsupalia	bare-nosed wombat genome assembly	GCA_900497805.2	15416	3486597218	0.933	NC_003322	16996
Gymnobelideus leadbeateri	Possum	Marsupalia	LBP_v1	GCA_011680675.1	12502	3469281398	0.9	NC_008135 (Petaurus breviceps)	16103
Echinops telfairi	Tenrec	Afrotheria	ASM31398v2	GCA_000313985.2	7490	2947119619	0.9	NC_002631	16549
Trichechus manatus	Manatee	Afrotheria	TriManLat1.0	GCA_000243295.1	6323	3103808406	0.94	NC_010302	16882
Loxodonta africana	Elephant	Afrotheria	LoxAfr3.0	GCA_000001905.1	2352	3196738102	0.926	NC_000934	16866
Elephantulus edwardii	Elephant shrew	Afrotheria	EleEdw1.0	GCA_000299155.1	8768	3843982861	0.946	NC_041486	16552
Dasypus novemcinctus	Armadillo	Xenarthra	DasNov3.0	GCA_000208655.2	46559	3631522711	0.883	NC_001821	17056
Oryctolagus cuniculus	Rabbit	Lagomorpha	OryCun2.0	GCA_000003625.1	3318	2737462810	0.888	NC_001913	17245
Ochotona princeps	Pika	Lagomorpha	OchPri4.0	GCA_014633375.1	9351	2231492728	0.914	NC_005358	16481
Mus musculus	Mouse	Rodentia	GRCm39	GCA_000001635.9	102	2728222451	0.969	NC_005089	16299
Rattus norvegicus	Rat	Rodentia	Rnor_6.0	GCA_000001895.4	1395	2870184193	0.953	NC_001665	16313
Microtus ochrogaster	Vole	Rodentia	MicOch1.0	GCA_000317375.1	6450	2287340943	0.954	NC_027945	16292
Heterocephalus glaber	Naked Mole-Rat	Rodentia	HetGla_female_1.0	GCA_000247695.1	4229	2618204639	0.953	NC_015112	16386
Sciurus vulgaris	Squirrel	Rodentia	mSciVul1.2	GCA_902686455.2	639	2878607543	0.972	NC_002369.1	16507
Tupaia belangeri	Tree Shrew	Scandentia	TupChi_1.0	GCA_000334495.1	50750	2846580235	0.943	NC_002521	16754
Homo sapiens	Human	Primates	GRCh38.p13	GCA_000001405.28	472	3099706404	0.959	NC_012920	16569
Pan troglodytes	Chimpanzee	Primates	Clint_PTRv2	GCA_002880755.3	4432	3050398082	0.955	NC_001643.1	16554
Macaca fascicularis	Macaque	Primates	Macaca_fascicularis_5.0	GCA_000364345.1	7625	2946843737	0.948	NC_012670.1	16575
Saimiri boliviensis	Squirrel Monkey	Primates	SaiBol1.0	GCA_000235385.1	2686	2608572064	0.937	NC_018096.1	16473
Microcebus murinus	Mouse Lemur	Primates	Mmur_3.0	GCA_000165445.3	7678	2487409138	0.955	NC_028718.1	17114
Otolemur garnettii	Bushbaby	Primates	OtoGar3	GCA_000181295.3	7793	2519724550	0.955	KJ434961.1 (Otolemur crassicaudatus)	17116
Erinaceus europaeus	Hedgehog	Eulipotyphla	EriEur2.0	GCA_000296755.1	5803	2715720925	0.936	NC_002080	17447
Condylura cristata	Mole	Eulipotyphla	ConCri1.0	GCA_000260355.1	2040	1769662895	0.89	NC_029762	16709
Sorex araneus	Shrew	Eulipotyphla	SorAra2.0	GCA_000181275.2	12485	2423158183	0.921	NC_027963	16887
Manis javanica	Pangolin	Pholidota	YNU_ManJav_2.0	GCA_014570535.1	80669	2547379330	0.932	NC_026781	16576
Mustela putorius	Ferret	Carnivora	MusPutFur1.0	GCA_000215625.1	7783	2410879678	0.945	NC_020638	16523
Canis familiaris	Dog	Carnivora	CanFam3.1	GCA_000002285.2	3310	2410976875	0.946	NC_002008	16727
Zalophus californianus	Sea Lion	Carnivora	mZalCal1.pri	GCA_009762305.1	43	2408658503	0.964	CM019821	16715
Hyaena hyaena	Hyena	Carnivora	ASM300989v1	GCA_003009895.1	5761	2374733219	0.964	NC_020669	17112
Felis catus	Cat	Carnivora	Felis_catus_9.0	GCA_000181335.4	4525	2521863845	0.957	NC_001700	17009
Rhinolophus ferrumequinum	Horseshoe Bat	Chiroptera	mRhiFer1.p	GCA_014108255.1	50	2072561339	0.964	CM016610	16838
Rousettus aegyptiacus	Egyptian Fruit Bat	Chiroptera	mRouAeg1.p	GCA_014176215.1	29	1893602072	0.964	NC_007393	16706
Phyllostomus discolor	Spear-nosed Bat	Chiroptera	mPhyDis1.p	GCA_004126475.3	77	2108832841	0.959	CM016611	16692
Molossus molossus	Velvety Free-tailed Bat	Chiroptera	mMolMol1.p	GCA_014108415.1	60	2315568481	0.964	NC_036331 (Tadarida latouchei)	16784
Myotis myotis	Greater Mouse-eared Bat	Chiroptera	mMyoMyo1.p	GCA_014108235.1	93	2002797769	0.962	NC_029346	17213
Pipistrellus kuhlii	Kuhl's Pipistrelle Bat	Chiroptera	mPipKuh1.p	GCA_014108245.1	202	1775688541	0.96	KU058655	16991
Ceratotherium simum	Rhino	Perrisodactyla	CerSimSim1.0	GCA_000283155.1	3087	2464367180	0.963	NC_001808	16832
Equus caballus	Horse	Perrisodactyla	EquCab3.0	GCA_002863925.1	4701	2506966135	0.962	NC_001640	16660
Orcinus orca	Orca	Cetartiodactyla	Oorc_1.1	GCA_000331955.2	1668	2372919875	0.95	NC_023889	16386
Bos taurus	Cow	Cetartiodactyla	ARS-UCD1.2	GCA_002263795.3	2211	2715853792	0.958	NC_006853	16338
Sus scrofa	Pig	Cetartiodactyla	Sscrofa11.1	GCA_000003025.6	706	2501912388	0.957	NC_000845	16613
Camelus ferus	Camel	Cetartiodactyla	BCGSAC_Cfer_1.0	GCA_009834535.1	2043	2087093976	0.957	NC_009629	16680
Gallus gallus	Chicken	Galliformes	GRCg6a	GCA_000002315.5	545	1065348650	0.96	NC_040970	16785
