## Supplemental Tables S1-S7 for "Comparative genome microsynteny illuminates the fast evolution of nuclear mitochondrial segments (NUMTs) in mammals": Supplemental Table S2.xlsx

### Sheet: Sheet1
Supplemental Table S2: NUMT statistics in 45 mammalian species and chicken.
Species	Taxon	Individual NUMT (HSP)	Assembled Numts	NUMT cumulative length (bp)	% Numt length of Genome length	Average MT identity	Complicated NUMT	over 1kb NUMT	over 1kb NUMT block	over 10kb NUMT	over 10kb NUMT block	D-loop travers	D-loop travers block	Tandem duplication events (within 10kb)	Duplicated numts (within 10kb)
Ornithorhyncus anatinus	Monotremata	365	300	100592	5.41026e-05	0.877336	11	10	11	3	3	2	5	-
Monodelphis domestica	Marsupalia	1083	711	730641	0.000203044	0.82045	78	213	217	1	9	7	34	1	921,922 (2);
Sarcophilus harrisii	Marsupalia	3886	3308	1950836	0.000632019	0.843465	109	432	400	5	26	99	128	1	2326,2327 (2);
Vombatus ursinus	Marsupalia	112	78	74057	2.12405e-05	0.851399	4	13	15	2	2	-	2	-
Gymnobelideus leadbeateri	Marsupalia	76	69	46369	1.33656e-05	0.831528	1	11	8	-	1	-	-	-
Echinops telfairi	Afrotheria	359	195	150262	5.09861e-05	0.7808	33	38	59	-	2	2	14	-
Trichechus manatus	Afrotheria	43	32	61161	1.97051e-05	0.813487	1	11	9	2	2	1	4	-
Loxodonta africana	Afrotheria	215	119	248818	7.7835e-05	0.8312	23	69	41	2	8	6	16	-
Elephantulus edwardii	Afrotheria	669	427	293653	7.63929e-05	0.8324	51	81	117	-	6	1	21	1	205-206,207-208 (4);
Dasypus novemcinctus	Xenarthra	213	99	118947	3.2754e-05	0.8568	14	41	37	-	3	-	9	1	154,155 (2)
Oryctolagus cuniculus	Lagomorpha	182	106	98395	3.59439e-05	0.7992	13	23	34	-	2	1	4	-
Ochotona princeps	Lagomorpha	151	96	68754	3.08108e-05	0.8189	12	18	22	-	3	-	7	3	30,31,32 (3);117,118 (2);148-149,150-151 (4)
Mus musculus	Rodentia	163	131	56107	2.05654e-05	0.828051	7	9	16	-	-	-	1	-
Rattus norvegicus	Rodentia	188	150	76298	2.6583e-05	0.832313	7	10	20	-	-	2	4	-
Microtus ochrogaster	Rodentia	218	154	108670	4.75093e-05	0.84326	13	34	32	-	1	-	2	1	179,180 (2)
Heterocephalus glaber	Rodentia	171	123	62811	2.39901e-05	0.835848	8	9	12	1	1	1	6	2	33,35 (2),34,36 (2);
Sciurus vulgaris	Rodentia	276	206	104549	3.63193e-05	0.801729	9	21	30	1	1	1	11	1	153-160,161+163-169 (16);
Tupaia belangeri	Scandentia	381	262	171520	6.02548e-05	0.8041	20	41	44	1	1	-	8	4	4,5 (2);140,141 (2);197,198 (2);324-325,326-327 (4);
Homo sapiens	Primates	846	517	548500	0.000176952	0.8087	72	132	123	2	8	25	33	2	139-153 (14);526-545 (19)
Pan troglodytes	Primates	819	549	679777	0.000222849	0.814172	58	171	145	6	11	4	30	1	517,518 (2)
Macaca fascicularis	Primates	803	489	602454	0.00020444	0.803684	68	182	144	2	10	10	30	-
Saimiri boliviensis	Primates	547	348	333709	0.000127928	0.798217	42	95	90	1	7	-	18	2	239-240,241-242 (4);483,484 (2);
Microcebus murinus	Primates	76	53	24992	1.00474e-05	0.796858	4	7	9	-	-	-	1	-
Otolemur garnettii	Primates	77	46	46580	1.84861e-05	0.80381	5	12	11	-	1	-	1	-
Erinaceus europaeus	Eulipotyphla	161	29	51285	1.88845e-05	0.8582	6	13	16	-	1	1	5	1	61,62 (2)
Condylura cristata	Eulipotyphla	175	137	36295	2.05096e-05	0.8533	9	4	14	-	-	-	1	-
Sorex araneus	Eulipotyphla	81	48	15066	6.21751e-06	0.821563	6	2	5	-	1	-	-	-
Manis javanica	Pholidota	648	276	319312	0.000125349	0.8376	34	73	71	1	8	1	18	5	35,36 (2);109-110,111-112 (4);193,194 (2);299,300 (2); 320,321 (2)
Mustela putorius	Carnivora	85	42	39608	1.64289e-05	0.7929	10	15	15	-	-	-	3	-
Canis familiaris	Carnivora	330	206	128623	5.33489e-05	0.8405	26	35	34	-	1	-	10	-
Zalophus californianus	Carnivora	121	63	75935	3.15258e-05	0.8012	12	22	16	-	2	-	5	-
Hyaena hyaena	Carnivora	442	293	141358	5.95258e-05	0.8581	24	28	35	-	3	6	8	4	17,18 (2);28,30 (2);29,31 (2);402,403 (2)
Felis catus	Carnivora	446	194	209964	8.32575e-05	0.8674	22	40	47	-	4	8	9	4	60-61,62-63 (4);304,305 (2);308,309 (2);310,311 (2);
Rhinolophus ferrumequinum	Chiroptera	249	179	164736	7.94843e-05	0.8436	14	34	32	1	1	3	12	1	111-114,115-118 (8)
Rousettus aegyptiacus	Chiroptera	111	57	84131	4.44291e-05	0.7961	12	23	18	1	3	1	9	1	5,6 (2)
Phyllostomus discolor	Chiroptera	128	96	67646	3.20775e-05	0.8097	8	9	16	1	1	1	1	-
Molossus molossus	Chiroptera	101	58	42277	1.82577e-05	0.8096	11	13	15	-	1	-	2	-
Myotis myotis	Chiroptera	80	40	19403	9.68795e-06	0.791	4	2	9	-	1	-	1	-
Pipistrellus kuhlii	Chiroptera	89	65	16944	9.54221e-06	0.8665	4	2	7	-	-	1	2	-
Ceratotherium simum	Perrisodactyla	287	222	124441	5.04961e-05	0.8415	15	44	43	-	1	-	8	1	174,175 (2);
Equus caballus	Perrisodactyla	263	202	116895	4.66281e-05	0.8441	11	30	26	-	1	2	6	-
Orcinus orca	Cetartiodactyla	600	242	687881	0.000289888	0.7813	75	221	131	7	28	-	36	1	510,511 (2);
Bos taurus	Cetartiodactyla	440	165	210313	7.7439e-05	0.7895	34	51	51	1	15	2	10	-
Sus scrofa	Cetartiodactyla	658	268	239881	9.58791e-05	0.7969	57	44	67	1	22	4	20	1	176-180,181-185 (10)
Camelus ferus	Cetartiodactyla	318	143	134021	6.42142e-05	0.780384	27	28	38	-	5	-	12	-
Gallus gallus	Galliformes	26	14	10727	0.00010069	0.7974	-	4	3	-	-	-	-	-
