## Supplemental Tables S1-S7 for "Comparative genome microsynteny illuminates the fast evolution of nuclear mitochondrial segments (NUMTs) in mammals": Supplemental Table S5.xlsx

### Sheet: List1
Supplemental Table S5: Open reading frame (ORF) analyses of NUMTs in each of 45 mammalian species. Note: ‘0’ means that a NUMT contains an intact ORF; ‘x’ means that a NUMT covers the entire genic region but has stop codons; and ‘/’ means that a NUMT does not cover the entire genic region and has an incomplete ORF.
	Mtochondrial Genetic Code																			Nuclear Genetic Code
Species	Numt	ND1	ND2	COX1	COX2	ATP8	ATP6	COX3	ND3	ND4L	ND4	ND5	ND6	CYTB				Species	Numt	ND1	ND2	COX1	COX2	ATP8	ATP6	COX3	ND3	ND4L	ND4	ND5	ND6	CYTB
Oana	160	0	0	0														Oana	160	X	X	X
	339	0	0	0	0	0	0	0	0	0	0	0	0	0					339	X	X	X	X	X	X	X	X	0	X	X	X	X
	343	X																	343	X
	306	0	0	0	0	0	0	0	0	0	0	0	0	0					306	X	X	X	X	X	X	X	X	0	X	X	X	X
	300		X																300		X
	93				X														93				X
	36				X														36				X
	141					0													141					X
	159												0	0					159												X	X
	279												X						279												X
Mdom	490	0	0															Mdom	490	X	X
	1062	0	0	0	0	0	0	0	0	0	0	0	0	0					1062	X	X	X	X	X	X	X	X	0	X	X	X	X
	662	X	X																662	X	X
	213	0																	213	X
	121	0																	121	X
	1029	0																	1029	X
	907	X																	907	X
	1049	0	0																1049	X	X
	923	X																	923	X
	719	X	X																719	X	X
	1060	0	0																1060	X	X
	1045	0	0	0	X														1045	X	X	X	X
	84	0	0	X	X														84	X	X	X	X
	836	X																	836	X
	135	X																	135	X
	34	X																	34	X
	988	X																	988	X
	380	0																	380	X
	261	X																	261	X
	101	X	X																101	X	X
	952	X																	952	X
	92	X																	92	X
	324		X																324		X
	41		0																41		X
	651		0																651		X
	791		X	X															791		X	X
	922		X																922		X
	787		X																787		X
	921		X																921		X
	992		0																992		X
	933			X	X	X													933			X	X	X
	489			X	X	0	0	X	0	0	X	X							489			X	X	X	X	X	X	0	X	X
	471				0	0	0												471				X	X	X
	298				0	0	X	X	X	0									298				X	X	X	X	X	0
	363				0	0	0	X	0	0	0	0	0	0					363				X	X	X	X	X	0	X	X	X	X
	8				X														8				X
	26				X	X	X												26				X	X	X
	729				X	X	X	X	0	X									729				X	X	X	X	X	0
	540				X	X													540				X	X
	844				X	X													844				X	X
	107				0														107				X
	226				0	0	X	0	X	0									226				X	X	X	X	X	0
	65				X	0	0												65				X	X	X
	422				0														422				X
	395					X													395					X
	962					X													962					X
	137					X													137					X
	690					0													690					X
	684					0													684					X
	300					0													300					X
	63					X													63					X
	997					X													997					X
	964					0	X	X											964					X	X	X
	790					X													790					X
	159					X	X	X											159					X	X	X
	352					0	X	X	0										352					X	X	X	X
	276					0													276					X
	238					0													238					X
	665					X													665					X
	264					X	X	X	0										264					X	X	X	X
	510					0	X	X	X	0	X								510					X	X	X	X	0	X
	10					X													10					X
	734					X	0												734					X	X
	583					X													583					X
	680					0													680					X
	877					X													877					X
	366					0													366					X
	1064					X	0	0	0	0									1064					X	X	X	X	0
	678					X													678					X
	289					X	X												289					X	X
	270						X												270						X
	913						X	X											913						X	X
	372						X												372						X
	909							X											909							X
	954							X											954							X
	685							X	X	0									685							X	X	0
	62							X											62							X
	423							X											423							X
	756							X											756							X
	667								X	0									667								X	0
	880								0	0									880								X	0
	846								0										846								X
	1065								X	0									1065								X	0
	910								0	0	0								910								X	0	X
	1035								X	X									1035								X	X
	156								X	X									156								X	0
	517									X									517									X
	892									0									892									0
	714									0									714									0
	265										X								265										X
	64										X								64										X
	686											X	X						686											X	X
	869											X	X						869											X	X
	1030											0	0						1030											X	X
	848											X							848											X
	724											X							724											X
	90											X	X	X					90											X	X	X
	1056												0	0					1056												X	X
	1063												0	0					1063												X	X
	158												X						158												X
	555												X						555												X
	849												0	X					849												X	X
	195												0						195												X
	657												X						657												X
	439												X						439												X
	120												X						120												X
	296												0						296												X
	351												0	X					351												X	X
	282												0						282												X
	773												X						773												X
	1046*												0	0					1046*												X	X
	780												0						780												X
	622												X						622												X
	870												0						870												X
	80												X						80												X
	254												X	X					254												X	X
	542												X	X					542												X	X
	1021												X						1021												X
	307												X						307												X
	50												X						50												X
	699												0	0					699												X	X
	215													X					215													X
	723													X					723													X
	320													X					320													X
	244													X					244													X
	948													X					948													X
	1055*													0					1055*													X
	22													X					22													X
	906													X					906													X
	544													X					544													X
	1051*	0																	1051*	X
	1061*	0	0	0	0	0													1061*	X	X	X	X	X
Glea	67	0																Glea	67	X
	47		0																47		X
	5				0	0	0	0	0	0	0	0	0	0					5				X	X	X	X	X	0	X	X	X	X
	33				X														33				X
	6						0	X	X										6						X	X	X
	61								0	0									61								X	0
	32								X	X	X								32								X	X	X
	7										X								7										X
Shar	3449	X	X	0	0													Shar	3449	X	X	X	X
	2293	0																	2293	X
	2621	X	0	X	X	0	X	X	X	X									2621	X	X	X	X	X	X	X	X	0
	875	0	0																875	X	X
	1444	X	X																1444	X	X
	2370	0																	2370	X
	391	X	X	X															391	X	X	X
	823	X	X	X	X	X	0	0	X										823	X	X	X	X	0	X	X	X
	561	0																	561	X
	2674	0	0	X	X	0	0												2674	X	X	X	X	X	X
	668	X	X																668	X	X
	1733	X	X																1733	X	X
	879	0	0																879	X	X
	2191	0	0																2191	X	X
	2002	0																	2002	X
	3274	X																	3274	X
	3190	X	X	X	X	0	0	X	X	0									3190	X	X	X	X	X	X	X	X	0
	1	0	0	0	0	0	0	0	0	0	0	0	0	0					1	X	X	X	X	X	X	X	X	0	X	X	X	X
	3173	X	0																3173	X	X
	1411	X																	1411	X
	3882	0	X																3882	X	X
	293	X																	293	X
	402	X																	402	X
	3851	0																	3851	X
	283	X																	283	X
	82	X																	82	X
	194	0																	194	X
	3700	X																	3700	X
	2841	0																	2841	X
	1309	X																	1309	X
	168	X	X																168	X	X
	1096	X																	1096	X
	4	X	X																4	X	X
	3653	X																	3653	X
	552	X	X	X															552	X	X	X
	3819	X																	3819	X
	1415	0	X																1415	X	X
	2316	X																	2316	X
	1936	X																	1936	X
	1905	X	X																1905	X	X
	1125	X																	1125	X
	618	X																	618	X
	1023	X	X																1023	X	X
	2559	0																	2559	X
	2512	X																	2512	X
	798	X	0	0															798	X	X	X
	1969	0																	1969	X
	1446	X																	1446	X
	539	0																	539	X
	3620		X	X															3620		X	X
	15		X																15		X
	3614		0																3614		X
	3313		X																3313		X
	403		X	X															403		X	X
	328		0																328		X
	736		0																736		X
	1488		X																1488		X
	139		X																139		X
	3273			X															3273			X
	373			X	X	X	0												373			X	X	X	X
	94			X	X	X													94			X	X	X
	2390			X	X	0													2390			X	X	X
	1512			0	0	0	0	0	0	0									1512			X	X	X	X	X	X	0
	1422			X															1422			X
	3263			X															3263			X
	2716			0	X														2716			X	X
	3822			X	X	X													3822			X	X	X
	3807			X															3807			X
	3414			X	X	0	X	0	0	0									3414			X	X	X	X	X	X	0
	358			X	0	0	X	X	X	0	X	0	0	0					358			X	X	X	X	X	X	0	X	X	X	X
	3800			X	0	0	0	0	0										3800			X	X	X	X	X	X
	813			X															813			X
	3179			X	0	X	0	X	0	0									3179			X	X	X	X	X	X	0
	2438				0	0													2438				X	X
	3174				X	0	X												3174				X	X	X
	1581				X	0													1581				X	X
	2755				X	X													2755				X	X
	380				X	X	X												380				X	X	X
	3805				X	0													3805				X	X
	1095				X	0													1095				X	X
	3337				X														3337				X
	546				X	X													546				X	X
	557				X	0													557				X	X
	667				X	0	0	X	X	0	X	X	0						667				X	X	X	X	X	0	X	X	X
	2360				X	0													2360				X	X
	648				X	0													648				X	X
	400				X														400				X
	3272				X	0	0												3272				X	X	X
	2020				X														2020				X
	740				0	X													740				X	X
	562				0	X	X	0	0	X	X	X	X	X					562				X	X	X	X	X	X	X	X	X	X
	2444				0														2444				X
	3619				X	0	X	X	0	0	X	0							3619				X	X	X	X	X	0	X	X
	1962				0	X	0	X	0	0	X								1962				X	X	X	X	X	0	X
	2192					0	0												2192					X	X
	3612					X													3612					X
	957					0													957					X
	1772					0	0												1772					X	X
	335					0													335					X
	2008					0	0												2008					X	X
	2806					0													2806					X
	2881					0													2881					X
	1421					0	0	0	0	0									1421					X	X	X	X	X
	2517					0	X	X	0										2517					X	X	X	X
	392					X	X	X	X	0									392					X	X	X	X	X
	2482					0													2482					X
	3259					0	0	X	0	0	X								3259					X	X	X	X	0	X
	1426					0	X	0	0	0	X	0	0						1426					X	X	X	X	0	X	X	X
	1368					X	X	X	0	X									1368					X	X	X	X	0
	1356					0	0	0											1356					X	X	X
	2728					0	0	0	0	0	0	0	0	0					2728					X	X	X	X	0	X	X	X	X
	1846					X													1846					X
	3199					0													3199					X
	1053					X													1053					X
	939					X													939					X
	404					0													404					X
	2459					X													2459					X
	1525					0													1525					X
	3338					0													3338					X
	2938					0	0	X	0										2938					X	X	X	X
	2951					0													2951					X
	3470					0													3470					X
	744					X													744					X
	2104					0													2104					X
	2923					X													2923					X
	2999					X													2999					X
	135					0													135					X
	2295					0													2295					X
	169					0													169					X
	1032					0													1032					X
	1322					0	X												1322					X	X
	252					0													252					X
	1938					0													1938					X
	3554					0													3554					X
	1452					0													1452					X
	715					0													715					X
	1752					0													1752					X
	1627					X													1627					X
	1679					X													1679					X
	2157					X													2157					X
	2153					X													2153					X
	132					0													132					X
	1565					0													1565					X
	2786					X													2786					X
	2407					0													2407					X
	714					0													714					X
	2730					0	X	X	0	0									2730					X	X	X	X	X
	3020					0													3020					X
	959					0													959					X
	2380					0													2380					X
	1893						0												1893						X
	1609						0												1609						X
	410						0												410						X
	1334						X												1334						X
	1676						0												1676						X
	558						0												558						X
	395						X	X											395						X	X
	1753						X												1753						X
	3650						0												3650						X
	1031						0												1031						X
	2754							0											2754							X
	649							X	X	X									649							X	X	X
	3262							0											3262							X
	2443							0											2443							X
	3782							0	0	0	X	X	0	X					3782							X	X	0	X	X	X	X
	3657							0	X										3657							X	X
	3817							X											3817							X
	259							X	0	0	X								259							X	X	X	X
	3823							0	X	X									3823							X	X	0
	1464								0										1464								X
	272								X	X									272								X	X
	3083								0	0	X	X							3083								X	0	X	X
	379								0										379								X
	3804								0	0	0								3804								X	0	X
	1033								0										1033								X
	3201								0	0									3201								X	X
	2601								X										2601								X
	2313								0										2313								X
	2783								0	0									2783								X	0
	3175								X	0									3175								X	0
	1639								X	0									1639								X	0
	1394								0	0									1394								X	0
	1989								X	0									1989								X	0
	1885								0										1885								X
	1328								0										1328								X
	365								0										365								X
	2350								X	0									2350								X	0
	1343								X										1343								X
	719								0	0									719								X	0
	2379								0										2379								X
	1660								0	X									1660								X	0
	2268								0	0									2268								X	X
	258								0										258								X
	839								X	0									839								X	0
	3410								0	0									3410								X	0
	3442								X										3442								X
	527								X	0									527								X	0
	3010								0	0									3010								X	0
	2102								X										2102								X
	1890								0	0	0								1890								X	0	X
	208									0									208									0
	417									0	0								417									0	X
	1956									0									1956									0
	2839									X	X								2839									X	X
	1357									X									1357									X
	2030									0									2030									0
	396									0	X	0	0	0					396									0	X	X	X	X
	3132									0	X								3132									0	X
	1518									0	0	0	0	0					1518									0	X	X	X	X
	1005									0									1005									0
	3261									0	X								3261									X	X
	1161									X									1161									0
	255									0	0								255									0	X
	678									X									678									X
	3604									0									3604									0
	3630									0	0								3630									0	X
	1754										0								1754										X
	1491										X								1491										X
	873											0	0	0					873											X	X	X
	877											0	0	0					877											X	X	X
	2516											X	0						2516											X	X
	818											X	0						818											X	X
	3656											0	0						3656											X	X
	1424											X	0						1424											X	X
	3191											X	X	X					3191											X	X	X
	1616											X	0						1616											X	X
	3839											X	0	0					3839											X	X	X
	2969											0	0	0					2969											X	X	X
	2942											0							2942											X
	2120											X	X						2120											X	X
	825											X	X	X					825											X	X	X
	3884											X	0	X					3884											X	X	X
	2016											X	0	0					2016											X	X	X
	1722											0							1722											X
	1030											X							1030											X
	3181												X	X					3181											X	X	X
	388												0						388												X
	1735												0	X					1735												X	X
	3107												0						3107												X
	2622												X	X					2622												X	X
	1706												0	X					1706												X	X
	2397												0						2397												X
	3523												X						3523												X
	180												X	X					180												X	X
	3231												0						3231												X
	393												X						393												X
	3784												0	0					3784												X	X
	3268												X	X					3268												X	X
	2												0	0					2												X	X
	3682												0						3682												X
	3747												X	X					3747												X	X
	3750												X	0					3750												X	X
	1544												0						1544												X
	3154												X						3154												X
	3252												0						3252												X
	3740												0						3740												X
	816												0						816												0
	3265												0						3265												X
	3277												0	X					3277												X	X
	331												0						331												X
	398												0	0					398												X	X
	3545												0						3545												X
	2121												0						2121												X
	2252												X	0					2252												X	X
	2721												0						2721												X
	265												X						265												X
	1372												0	X					1372												X	X
	378												X	X					378												X	X
	1295												X						1295												X
	1370												0						1370												X
	2541												X						2541												X
	1595												0						1595												0
	3618												0	0					3618												X	X
	257												0						257												X
	151												0						151												X
	3204													X					3204													X
	811													X					811													X
	2929													X					2929													X
	1289													X					1289													X
	3826													X					3826													X
	1028													0					1028													X
	2991													X					2991													X
	2214													X					2214													X
	1490													0					1490													X
	2910													0					2910													X
	2676													X					2676													X
	862													0					862													X
	3103													0					3103													X
	526													X					526													X
	2017	X	0	0															2017	X	X	X
	3781	X	X	X	0	0													3781	X	X	X	X	X
Vurs	18	0	0	0	0	0	0	0	0	0	0	0	0	0				Vurs	18	X	X	X	X	X	X	X	X	0	X	X	X	X
	16	0	0	X	0	X	X												16	X	X	X	X	X	X
	89		X	X	0	X	X	X	0	0	X	X							89		X	X	X	X	X	X	X	X	X	X
	41					0	0	X	0										41					X	X	X	X
	67						X	0	X										67						X	X	X
	92										X								92										X
	4												0	X					4												X	X
	53												0						53												X
	48													X					48													X
	49													X					49													X
	88													0					88													X
Lafr	104	0																Lafr	104	X
	47	X																	47	X
	143	X																	143	X
	23	0	0																23	X	X
	121	0	0																121	X	X
	31	0																	31	X
	205	0	0	X	X	0	0	X	X	0	0								205	X	X	X	X	X	X	X	X	0	X
	203	0	X																203	X	X
	118	X	0																118	X	X
	112	X	0	X	0	0	0	0	0	0	X								112	X	X	X	X	X	X	X	X	0	X
	100		X	0	X														100		X	X	X
	142			X	X														142			X	X
	89			X															89			X
	59			0	0	0	0	X	0	X	0								59			X	X	X	X	X	X	0	X
	16			X															16			X
	43				X	0	0	0	X	0									43				X	X	X	X	X	0
	36				X														36				X
	49				X														49				X
	106				0	X	0	0											106				X	X	X	X
	34				X	0	0	0	0	0	X								34				X	X	X	X	X	0	X
	126						X	0											126						X	X
	48							X	X	0	X								48							X	X	0	X
	73							X	X	X									73							X	X	X
	88							0	0	0									88							X	X	0
	4								0	X									4								X	0
	55								0										55								X
	119									0									119									0
	170											X							170											X
	187											X							187											X
	97												X	X					97												X	X
	122												0	X					122												X	X
	131												0						131												X
	102													0					102													X
	175													X					175													X
	169													X					169													X
	84													X					84													X
	87*	X	0	0	0	0													87*	X	X	X	X	X
	196*	X	0																196*	X	X
	29*	0	X	0	X	0													29*	X	X	X	X	X
Eedw	393	X	X															Eedw	393	X	X
	633	0																	633	X
	347	0	0	X	0	0													347	X	X	X	X	X
	226	0																	226	X
	648		X																648		X
	629		X																629		X
	489		X																489		X
	432			X	0	0													432			X	X	X
	399			0															399			X
	514				0	0	0	0											514				X	X	X	X
	214				X														214				X
	381				0	0	X	0											381				X	X	X	X
	282				0	0													282				X	X
	391				X	0													391				X	X
	543				0	0	0	X											543				X	X	X	X
	288				0														288				X
	511					0													511					X
	294					0													294					X
	557					X													557					X
	86					0	0	X	0	0									86					X	X	X	X	0
	5						X												5						X
	465							0											465							X
	602							X											602							X
	213							0											213							X
	547							X	X	0									547							X	X	0
	346							X	X	0									346							X	X	0
	651								0	0									651								X	0
	593								0	0									593								X	0
	135								X	X									135								X	X
	442								X										442								X
	161									0									161									0
	529									0	0								529									0	X
	223										0								223										X
	222												X						222												X
	263												X						263												X
	102													0					102													X
Tman	39	X	0	X	X	0	X	X	X	0	X	X	X					Tman	39	X	X	X	X	X	X	X	X	0	X	X	X
	5	X	0	0	0	0	X	0	0	0	0	X	0	0					5	X	X	X	X	X	X	X	X	0	X	X	X	X
	32	X	0																32	X	X
	33			X	X	X	X	X	0	0	X								33			X	X	X	X	X	X	0	X
	27												X						27												X
	36													X					36													X
	38													X					38													X
Etel	19	X																Etel	19	X
	317	X																	317	X
	211			X	X	X													211			X	X	X
	83			X	X														83			X	X
	8				X	X													8				X	X
	244					X	X	0	0										244					X	X	X	X
	40						0												40						X
	84							X	X	X									84							X	X	X
	331							X											331							X
	188								X	0									188								X	0
	251								X	X									251								X	X
	105								X	0									105								X	0
	234								0	0									234								X	0
	209								X	0									209								X	0
	225								0										225								X
	10									0									10									0
	229												X	X					229												X	X
	327													X					327													X
Dnov	128	X	0															Dnov	128	X	X
	154	0																	154	X
	161	0	X																161	X	X
	95	X																	95	X
	147	X																	147	X
	12		0																12		X
	23		X																23		X
	78				X	0													78				X	X
	129				X	0													129				X	X
	60				X	X	X	0											60				X	X	X	X
	25				X	0													25				X	X
	70					0	0	X	0	0									70					X	X	X	X	0
	2					0													2					X
	151					0	X	X											151					X	X	X
	162					X	X												162					X	X
	104							0											104							X
	22							0											22							X
	11								0	0									11								X	0
	84								0										84								X
	27								0	0									27								X	0
	121									0									121									0
	3											0	0	0					3											X	X	X
Tbel	319	0	0															Tbel	319	X	X
	122	X	0	X	0	0	0	0	0	0	X								122	X	X	X	X	X	X	X	X	0	X
	68		X																68		X
	312				X	0	X												312				X	X	X
	62				0														62				X
	188					X													188					X
	58					X													58					X
	32					0													32					X
	64							X	X	0	X								64							X	X	0	X
	306							X	X	X									306							X	X	X
	34								X	X									34								X	X
	328								X										328								X
	220									X									220									0
	327										X								327										X
	254												X	X					254												X	X
	79												X	X					79												X	X
	123												0						123												X
	172												X	X					172												X	X
	320													X					320													X
Hsap	39	X	X															Hsap	39	X	X
	100	X																	100	X
	734	X	X																734	X	X
	359	X																	359	X
	80	X	X																80	X	X
	229	0	X	X	X	X	X	X	0	0	X	X	X						229	X	X	X	X	X	X	X	X	X	X	X	X
	678	X																	678	X
	403	X	X	X															403	X	X	X
	627	X	X	X	0	0	X	0	X	X									627	X	X	X	X	X	X	X	X	0
	502	X	X	X	X	0	X												502	X	X	X	X	X	X
	600	X																	600	X
	621	X																	621	X
	341	X	X																341	X	X
	469	X																	469	X
	317		X	X															317		X	X
	95		X																95		X
	91		X	0	X	0	0	0	0	X	0	X	X						91		X	X	X	X	X	X	X	X	X	X	X
	310		X	X															310		X	X
	1		0	0	0	0	0												1		X	X	X	X	X
	425		X																425		X
	467			X															467			X
	599			X															599			X
	25			X	0	X	X												25			X	X	X	X
	165				X	X	X												165				X	X	X
	94				X	0	0	X	0										94				X	X	X	X	X
	254				0	0	0	X	0	0	X	0	0						254				X	X	X	X	X	0	X	X	X
	122				X	X	X	X	X	0									122				X	X	X	X	X	0
	292				X	X	X	X	X	0									292				X	X	X	X	X	0
	404					0	X												404					X	X
	475					0													475					X
	107					0	X												107					X	X
	311					0	X	0	X	0	X	X	0	X					311					X	X	X	X	X	X	X	X	X
	304					0	0	X	0										304					X	X	X	X
	378						0												378						X
	81						X												81						X
	605						0	X	0	X	X								605						X	X	X	0	X
	315							0	X	0									315							X	X	X
	170							X	0										170							X	X
	186							X	0	0									186							X	X	X
	200								X	0									200								X	X
	213								0	0									213								X	0
	593								X	0									593								X	0
	38								X	0	X	X	0						38								X	0	X	X	X
	835								X	0	X	X	0						835								X	0	X	X	X
	82								0	0	X								82								X	0	X
	493								X										493								X
	106								X	0	0	X	X	X					106								X	0	X	X	X	X
	433								X	X									433								X	X
	405								X	0	X								405								X	0	X
	262									0	0	X	0						262									0	X	X	X
	116									X	X								116									0	X
	92										X	X	X						92										X	X	X
	376										X								376										X
	169										X								169										X
	494										X	X	X						494										X	X	X
	305										X	X	0						305										X	X	X
	58											X	X	X					58											X	X	X
	112											X	X						112											X	X
	42											X	X						42											X	X
	250												0	X					250												X	X
	212												X	X					212												X	X
	334												0	X					334												X	X
	568												X	X					568												X	X
	362												X	X					362												X	X
	613												0	X					613												X	X
	727												X	X					727												X	X
	239												X	0					239												X	X
	625*													X					625*													X
	498													X					498													X
	251													X					251													X
	370													X					370													X
	604													X					604													X
	770													X					770													X
Ptro	676	X																Ptro	676	X
	136	X																	136	X
	712	X	X																712	X	X
	798	X	X	X	X	0	0	X	X	X									798	X	X	X	X	X	X	X	X	0
	385	X																	385	X
	2	X																	2	X
	26	X																	26	X
	9	X																	9	X
	35	X																	35	X
	7	X																	7	X
	16	X																	16	X
	20	X																	20	X
	31	X																	31	X
	24	X																	24	X
	6	X																	6	X
	23	X																	23	X
	15	X																	15	X
	19	X																	19	X
	30	X																	30	X
	13	X																	13	X
	34	X																	34	X
	116	X	X																116	X	X
	79	X	X																79	X	X
	250	X	X	X	X	X	X	X	0	X	X	X	X						250	X	X	X	X	X	X	X	X	X	X	X	X
	437	0																	437	X
	782	0	0																782	X	X
	792	0	0																792	X	X
	776	0	0																776	X	X
	775	0	0																775	X	X
	432	X	X	X															432	X	X	X
	521	X	X	X	X	X	X												521	X	X	X	X	X	X
	356	0	0	0															356	X	X	X
	601	X																	601	X
	630	X																	630	X
	488	X																	488	X
	344		X	X	0	0													344		X	X	X	X
	366		X																366		X
	283		0																283		X
	129		X	X	X	0	0	0	0										129		X	X	X	X	X	X	X
	438		0	0	0	0	0	0	0	0	0								438		X	X	X	X	X	X	X	0	X
	131		X	X	X	0	0	0	0	0	X	X	X						131		X	X	X	X	X	X	X	0	X	X	X
	339		X	X	X	0	X	0	X	0	X	X	0	X					339		X	X	X	X	X	X	X	X	X	X	X	X
	449		X																449		X
	164			X															164			X
	486			X															486			X
	600			X															600			X
	63			X	0	X	X												63			X	X	X	X
	190				X	X	X												190				X	X	X
	399				0	0	0	0	0	0	X	X	0	0					399				X	X	X	X	X	0	X	X	X	X
	565				0	0	0	0	0	0	0	0	0	0					565				X	X	X	X	X	0	X	X	X	X
	158				X	X	X	X	X	0									158				X	X	X	X	X	0
	668				0	0	0	0											668				X	X	X	X
	796				X	0	0	0	X										796				X	X	X	X	X
	795				X	0	0	X	0										795				X	X	X	X	X
	766				X	0	0	0	X										766				X	X	X	X	X
	320				0	X	X	X	X	X									320				X	X	X	X	X	X
	774				0	0	0	0	0	0									774				X	X	X	X	X	0
	243					X	0	0	0	0	0	0	0						243					X	X	X	X	0	X	X	X
	433					0	X												433					X	X
	495					0													495					X
	142					0	X												142					X	X
	336					0	0	X	X	0	X	X	0						336					X	X	X	X	0	X	X	X
	117						X												117						X
	405						X												405						X
	607						X	X	0	X	X								607						X	X	X	X	X
	343							X	X	0									343							X	X	0
	194							X	0										194							X	X
	212							X	X	0									212							X	X	X
	226								X	0									226								X	X
	595								X	0									595								X	0
	78								X	0	X	X	0						78								X	0	X	X	X
	118								0	0	X								118								X	0	X
	511								0										511								X
	453								X	X									453								X	X
	452								X	X									452								X	X
	434								X	0	X								434								X	0	X
	152									X	X								152									0	X
	127										X	X	X						127										X	X	X
	193										X								193										X
	512										X	X	X						512										X	X	X
	596											X	X	X					596											X	X	X
	147											X	X						147											X	X
	81											X	X						81											X	X
	789												X						789												X
	266												X	X					266												X	X
	359												0	X					359												X	X
	96												X	X					96												X	X
	281												0						281												X
	569												X	X					569												X	X
	387												X	X					387												X	X
	618												0	X					618												X	X
	703												X	X					703												X	X
	641												0						641												X
	262												X	X					262												X	X
	797													X					797													X
	515													X					515													X
	279													X					279													X
	402													X					402													X
	397													X					397													X
	606													X					606													X
	750													X					750													X
Mfas	685	X	X															Mfas	685	X	X
	447	X	X																447	X	X
	7	X	X																7	X	X
	708	X																	708	X
	551	X	X	X	X														551	X	X	X	X
	239	0																	239	X
	567	X	0	X															567	X	X	X
	720	0	X	X	0	0	0	0	0	0	0								720	X	X	X	X	X	X	X	X	0	X
	640	0	X	X	X	X	X	X	0	0	0								640	X	X	X	X	X	X	X	X	0	X
	501	0																	501	X
	655	X																	655	X
	208	X																	208	X
	254	0	0																254	X	X
	368	X																	368	X
	335		0	X	X														335		X	X	X
	571		X																571		X
	56			0															56			X
	371			X															371			X
	654			X															654			X
	299				0	0	0												299				X	X	X
	27				0	0	0												27				X	X	X
	185				X														185				X
	686				X	0	0	X	0	0	X	X	X						686				X	X	X	X	X	0	X	X	X
	742				0	0	X	0	0	0	0	X	0	0					742				X	X	X	X	X	0	X	X	X	X
	92				0	0													92				X	X
	230				0														230				X
	736				X	X	0												736				X	X	X
	276				0	X	0												276				X	X	X
	424					0													424					X
	520					0	0												520					X	X
	323					X													323					X
	334					X	0	0	0										334					X	X	X	X
	620						0												620						X
	204							X	X	0	X	X	X						204							X	X	0	X	X	X
	117							X	X	X									117							X	X	X
	313							0	0	0	X								313							X	X	0	X
	473							X	0	0									473							X	X	X
	183							X	0	X									183							X	X	X
	534							X	X	0									534							X	X	0
	113							X	X	0	X								113							X	X	X	X
	58							X	X	X									58							X	X	X
	177								0										177								X
	360								0	0	0								360								X	0	X
	261								0	0									261								X	0
	8								X	X									8								X	X
	521								0	0									521								X	0
	524								0										524								X
	55								0	0									55								X	0
	459								0	0	X								459								X	X	X
	581								X	X									581								X	X
	563								X	X	X								563								X	X	X
	595									0									595									0
	660									0	X								660									X	X
	469									0	X								469									0	X
	255										0								255										X
	9											X	X						9											X	X
	67											0							67											X
	336											0	0	0					336											X	X	X
	262											X	X						262											X	X
	283											X	X						283											X	X
	500											X	X						500											X	X
	96											0							96											X
	4											X	X						4											X	X
	425											X							425											X
	17												X	0					17												X	X
	593												0						593												X
	192												0						192												X
	674												X						674												X
	617												X	X					617												X	X
	296												0	X					296												X	X
	753												0						753												X
	659													X					659													X
	738													0					738													X
	115													X					115													X
Ogar	68	X																Ogar	68	X
Mmur																		Mmur
Sbol	117	X	X	X	0	0												Sbol	117	X	X	X	X	X
	474	0	0	X	0	0	0	0	0	0	0								474	X	X	X	X	X	X	X	X	X	X
	524	X	X	X															524	X	X	X
	256	X																	256	X
	29	X																	29	X
	389	X																	389	X
	172	X																	172	X
	523	X																	523	X
	339	0																	339	X
	267		X	X	0	X													267		X	X	X	X
	274			X															274			X
	197			X	X														197			X	X
	482			X															482			X
	512			X															512			X
	281			X															281			X
	505				0	0													505				X	X
	192				X	X													192				X	X
	379				0	0	X	0	0	X									379				X	X	X	X	X	0
	228				X	X	X	X	X	0									228				X	X	X	X	X	0
	353				X														353				X
	167					X													167					X
	76					X	X	X	0	0	X	X	X	X					76					X	X	X	X	X	X	X	X	X
	273						0												273						X
	354								0										354								X
	207								X	X									207								X	X
	532								X	0	X								532								X	0	X
	221								0										221								X
	508								X	X									508								X	X
	115									0									115									X
	525										X								525										X
	337										0	0	X	X					337										X	X	X	X
	526												X						526												X
	185												X						185												X
	258												X						258												X
	25												X	X					25												X	X
	213													X					213													X
	19													X					19													X
	259													0					259													X
Hgla	152	0	0															Hgla	152	X	X
	154				0	0	0	0	0	0	0	0	0	X					154				X	X	X	X	X	X	X	X	X	X
	88					0													88					X
	139							0	0	0	X	X	0	X					139							X	X	0	X	X	X	X
	77								0										77								X
	161								0	X									161								X	0
Mmus	17			0	0													Mmus	17			X	X
	3				0	0	0	0	0	0									3				X	X	X	X	X	0
	90				X														90				X
	138					X													138					X
	7					X	X												7					X	X
	89						X	X											89						X	X
	148								0										148								X
	11									X									11									X
	35												X	X					35												X	X
Rnor	101			X	X													Rnor	101			X	X
	58					0													58					X
	40							X	0	X									40							X	X	X
	71							X	X	X									71							X	X	X
	114									0									114									X
	133									X									133									X
Svul	138	X																Svul	138	X
	90*	X			0	0	0	0	0	0	0	0	0	0					90*	X			X	X	X	X	X	0	X	X	X	X
	185					0													185					X
	175					X													175					X
	134								0	0	0	0	0						134								X	0	X	X	X
Moch	3	X	X															Moch	3	X	X
	117		X	X															117		X	X
	24		0																24		X
	210		0	0	0	0	0												210		X	X	X	X	X
	17		0																17		X
	205				X	X													205				X	X
	18				X	0	X												18				X	X	X
	67				0	0	0												67				X	X	X
	22				X														22				X
	146						X	X	X										146						X	X	X
	213							X	X	0									213							X	X	X
	208								X	0									208								X	0
	20									0									20									X
	198											X	0						198											X	X
	129												X						129												X
	186												X						186												X
	217													X					217													X
	95													X					95													X
	130													X					130													X
Opri	120						0											Opri	120						X
	44									0									44									X
	121											X	X	X					121											X	X	X
	83												X	X					83												X	X
	91												X	0					91												X	X
	3												X	X					3												X	X
	82												X						82												X
Ocun	140	X	0															Ocun	140	X	X
	165		X	X															165		X	X
	128		X	X	X	X	X	X											128		X	X	X	X	X	X
	135		X	X	X	0	X	X											135		X	X	X	X	X	X
	154			X	X	X	X	X											154			X	X	X	X	X
	119			X															119			X
	132			X															132			X
	166				X	0	X												166				X	X	X
	21				X	X													21				X	X
	11				0	0	X	0	0	0	0								11				X	X	X	X	X	0	X
	20							X	0	X									20							X	X	X
	167								0	X									167								X	0
	102									0									102									0
	169											X							169											X
	137												X	X					137												X	X
Eeur	41	X																Eeur	41	X
	108*	0																	108*	X
	121				X	0													121				X	X
	105								0	0	0	X	0						105								X	0	X	X	X
	155									0									155									X
	27												0	0					27												X	X
Ccri	103		X															Ccri	103		X
	22													X					22													X
Sara																		Sara
Mmol	43	X																Mmol	43	X
	81		X																81		X
	80				0	0	0	0	0										80				X	X	X	X	X
	79										0								79										X
	89													X					89													X
Mmyo	12				X	0												Mmyo	12				X	X
	47					X													47					X
	66					X													66					X
Pdis	111	0	X	X	X	0	X	X	X	X								Pdis	111	X	X	X	X	X	X	X	X	0
	93*	0	0	0	0	0	0	0	0	0	X	X	X	0					93*	X	X	X	X	X	X	X	X	0	X	X	X	X
	63			X															63			X
	68					0	X	X	X	X	X	X	X	X					68					X	X	X	X	X	X	X	X	X
Pkuh	26					0												Pkuh	26					X
	5					X													5					X
Rfer	14	X	X	X														Rfer	14	X	X	X
	83*	0	0										0	0					83*	X	X										X	X
	134*	0	0	0															134*	X	X	X
	224		X	X	X														224		X	X	X
	111			X	X	0													111			X	X	X
	65				X	0													65				X	X
	185				0	0	X	X	X	0	X								185				X	X	X	X	X	0	X
	37				0	X													37				X	X
	227				0	0	0	0	0	0	0	0	0	0					227				X	X	X	X	X	0	X	X	X	X
	90					0													90					X
	130					X	0	X	X	0									130					X	X	X	X	0
	140							0	0	X									140							X	X	X
	169							X	X	0									169							X	X	0
	36								X	0									36								X	0
	15									0	0								15									X	X
	143									0									143									0
	64											X	X	X					64											X	X	X
	54												X						54												X
	104												X						104												X
	136													X					136													X
Raeg	59	0	0	0	0	0	0	0	0	0	0	0	0					Raeg	59	X	X	X	X	X	X	X	X	0	X	X	X
	75				X														75				X
	109					0	0	X	X	0	X								109					X	X	X	X	0	X
	102					0	0	X	X	0	X								102					X	X	X	X	0	X
	68						X												68						X
	51							X											51							X
	29									0	X								29									0	X
	18												X	X					18												X	X
	103													X					103													X
	108													X					108													X
Cfer	29	0	0	0														Cfer	29	X	X	X
	45	X																	45	X
	262	X																	262	X
	214	X																	214	X
	210				X	0													210				X	X
	180				X	X	X												180				X	X	X
	48					0	0	X	X	0	X	X	0	0					48					X	X	X	X	0	X	X	X	X
	39					X	X	X											39					X	X	X
	187						X	X											187						X	X
	208								X										208								X
	207										X								207										X
	50												X						50												X
Btau	244	0	0	X	0	0	0	0	0	0								Btau	244	X	X	X	X	X	X	X	X	0
	119	X																	119	X
	370	X																	370	X
	126		X	X															126		X	X
	118			X	X	0	X												118			X	X	X	X
	113				0														113				X
	65				0	X	X	0											65				X	X	X	X
	26				X														26				X
	40					0	X	0	X										40					X	X	X	X
	24							X	X	X									24							X	X	X
	391								X										391								X
	37								0	0	X	X	0						37								X	0	X	X	X
	117								0	0									117								X	0
	158								X	X									158								X	X
	426*									X	X	X	X	X					426*									X	X	X	X	X
	315									X									315									X
	161												X	X					161												X	X
	20												0						20												X
	351												X						351												X
	396													X					396													X
Oorc	447	X																Oorc	447	X
	275	X	X																275	X	X
	312	0	X	0	0	0	X	0	0										312	X	X	X	X	X	X	X	X
	263	X	X	X	X	X	0	X	0	X									263	X	X	X	X	X	X	X	X	X
	205	X																	205	X
	450	0	X	X	0	0													450	X	X	X	X	X
	122	0	0	X	0	0	0	X	X	0	X	X							122	X	X	X	X	X	X	X	X	0	X	X
	125	X	X																125	X	X
	569	X																	569	X
	17	X																	17	X
	231	X	0	X	X	0	X	X	X	X	X								231	X	X	X	X	X	X	X	X	0	X
	293	X																	293	X
	466	X	X	X	X	0	X	X	0	0	X	X	0						466	X	X	X	X	X	X	X	X	0	X	X	0
	555	0	0	0	0	0	0	0	0	0	0								555	X	X	X	X	X	X	X	X	0	X
	360	X																	360	X
	289	X																	289	X
	54	0																	54	X
	170	X																	170	X
	162	X																	162	X
	182	X																	182	X
	259	X																	259	X
	532	X																	532	X
	410	X																	410	X
	71	X																	71	X
	414	X																	414	X
	265	X																	265	X
	61	0	0																61	X	X
	107	X																	107	X
	62	X																	62	X
	507		0																507		X
	147		0	0	0	0	0	0	0	0	0	0	0	0					147		X	X	X	X	X	X	X	0	X	X	X	X
	365		0	X	0	0	0												365		X	X	X	X	X
	183			X	X	0													183			X	X	X
	245			X															245			X
	446			X															446			X
	427			X	X	X	X	0											427			X	X	X	X	X
	199			X	X														199			X	X
	564			0	0	0	0	0	0	0	0	X	0	X					564			X	X	X	X	X	X	0	X	X	X	X
	85				X	0													85				X	X
	498				X														498				X
	278				0	0	0	0	X	X	X								278				X	X	X	X	X	X	X
	166				X														166				X
	534				X														534				X
	200				X	0	X	X	0	0	X	X							200				X	X	X	X	X	0	X	X
	510				X	0													510				X	X
	511				X	0													511				X	X
	27				X	X	X												27				X	X	X
	20				X	0													20				X	X
	10				X	0	X	X	0	X									10				X	X	X	X	X	X
	526				X	0													526				X	X
	133					0													133					X
	479					0	X	X											479					X	X	X
	508					0	0	0	0										508					0	X	X	X
	246					X	X	X	X	X	X								246					X	X	X	X	X	X
	119						X												119						X
	448							X	0	0	X	X	0						448							X	X	0	X	X	X
	501							X	X	X	X								501							X	X	X	X
	12							0	0	X									12							X	X	X
	21							X	X										21							X	X
	184							X	0	0									184							X	X	X
	251							0	0	X	X	X	0						251							X	X	X	X	X	X
	387							X	X										387							X	X
	202								X	X	X								202								X	0	X
	131								X										131								X
	26								X	0	X								26								X	0	X
	366								0	0	X								366								X	0	X
	179								0	0	X	0	0						179								X	0	X	X	X
	117								0										117								X
	320								0	0	0								320								X	0	X
	528								X	0	X	X	X	X					528								X	0	X	X	X	X
	177									X									177									0
	426									0									426									0
	307									X									307									0
	478									0									478									0
	116										X	X	0						116										X	X	X
	392										X	X	X						392										X	X	X
	308										X	X	0						308										X	X	X
	156											0	0	X					156											X	X	X
	75											X	0	X					75											X	X	X
	476											X							476											X
	175												0						175												X
	203												X	X					203												X	X
	7												X	X					7												X	X
	420												0						420												X
	25												X	X					25												X	X
	82												0	X					82												X	X
	145												0	X					145												X	X
	277												0	X					277												X	X
	559												X	X					559												X	X
	123												X	X					123												X	X
	38												0						38												X
	121													X					121													X
	537													X					537													X
	106													X					106													X
	330													X					330													X
	449													X					449													X
	174													X					174													X
Sscr	642	X	X															Sscr	642	X	X
	154			X	0	0	0	X	0	0	0	0	0	X					154			X	X	X	X	X	X	0	X	X	X	X
	643				X	0	X	X											643				X	X	X	X
	199				X	X	X	X	X	X									199				X	X	X	X	X	X
	348							0											348							X
	156							0											156							X
	152									0	0	0	0						152									X	X	X	X
	639											X	0	X					639											X	X	X
	610												X	X					610												X	X
	203												X						203												X
Fcat	2	X																Fcat	2	X
	120	X	X																120	X	X
	209	X																	209	X
	93	X																	93	X
	24		0	0	0	0	0	0	0										24		X	X	X	X	X	X	X
	220			X	X	X	X												220			X	X	X	X
	294			X															294			X
	282				0	0	0												282				X	X	X
	266				X	0													266				X	X
	278				X	0	X	X	0	0									278				X	X	X	X	X	0
	136					0	0	0	0	0	0								136					X	X	X	X	0	X
	125					0	0	0	0	0	0	0	0	0					125					X	X	X	X	0	X	X	X	X
	86					X													86					X
	114					X													114					X
	16						X												16						X
	224								X	X									224								X	X
	29								X										29								X
	281									0	0	0							281									0	X	X
	118												0	X					118												X	X
	1												X	X					1												X	X
	215												X						215												X
	142													X					142													X
Cfam	323	X																Cfam	323	X
	75	X																	75	X
	110		X																110		X
	87			X	X	0													87			X	X	X
	52			X															52			X
	311				X	X													311				X	X
	118				0														118				X
	117					0	X	X											117					X	X	X
	15					0	X												15					X	X
	185					0													185					X
	126							X	X	X									126							X	X	X
	162							0											162							X
	257								0										257								X
	16								0										16								X
	116								0	0	X								116								X	0	X
	105									0									105									0
	310									X									310									X
	71										X								71										X
	114												0	X					114												X	X
	58												X						58												X
	164												X	X					164												X	X
Mput	80				X	0	X											Mput	80				X	X	X
	14							X											14							X
	85							X											85							X
	78												X						78												X
	10												X						10												X
Hhya	277	X	X															Hhya	277	X	X
	107		X																107		X
	411			X															411			X
	311				X														311				X
	409					X													409					X
	225					0													225					X
	256					0													256					X
	350							0	0										350							X	X
	259								0										259								X
	4									X									4									X
	279											X	X						279											X	X
	116												X	X					116												X	X
	227												X	X					227												X	X
	152													0					152													X
	88													X					88													X
Zcal	24	X																Zcal	24	X
	63	X																	63	X
	41	0	X	X															41	X	X	X
	71	X	X																71	X	X
	70	X	X																70	X	X
	80	X	X																80	X	X
	25		X																25		X
	116			X															116			X
	42						X	X	0	0									42						X	X	X	0
	29							X	X										29							X	X
	50								0										50								X
	119									0	X								119									0	X
	6												X						6												X
	51													X					51													X
Mjav	453	X																Mjav	453	X
	100	X	X	X	X	X	0												100	X	X	X	X	X	X
	262	X	X																262	X	X
	196	X	X	X	X	0	0												196	X	X	X	X	X	X
	353		X	X	X	X													353		X	X	X	X
	131		X																131		X
	28		X	X	0	0													28		X	X	X	X
	310		X	X	0	X													310		X	X	X	X
	487		X																487		X
	275		X																275		X
	277			X	0														277			X	X
	41			X															41			X
	129			X	X	X	X												129			X	X	0	X
	264			X	0	X	0	X	X	0	X	X	0	X					264			X	X	X	X	X	X	0	X	X	X	X
	402				X														402				X
	243					X	0												243					X	X
	91					X													91					X
	578					X	0	0	X	X	X	X	X	X					578					X	X	X	X	0	X	X	0	X
	354							X	X	X	X	X	X	0					354							X	X	X	X	X	X	X
	66							X	0										66							X	X
	421								X	0	X								421								X	0	X
	128								0										128								X
	240								0	0									240								X	0
	482								X										482								X
	145									X	X								145									X	X
	207									0	X	X	X						207									X	X	X	0
	67									0									67									0
	268											X	X	X					268											X	X	X
	74											X							74											X
	315												X						315												X
	577												0						577												0
	422												X	X					422												X	X
	150												X	X					150												X	X
	364												X	X					364												0	X
	73													X					73													X
	503													X					503													X
Ecab	230	X	0	X														Ecab	230	X	X	X
	15	0																	15	X
	68	X																	68	X
	153		X																153		X
	104		X																104		X
	80				0	X													80				X	X
	204				X	X	0	X	X	X									204				X	X	X	X	X	X
	20				0	0	X	X	0	X	X	X							20				X	X	X	X	X	0	X	X
	109					0	X												109					X	X
	72					X													72					X
	235							0	0	0	0	0	0						235							X	X	0	X	X	X
	47								X										47								X
	84									X									84									0
	200											0	0	0					200											X	X	X
	108											X	X						108											X	X
	198												0						198												X
	219												X	X					219												X	X
	232													0					232													X
Csim	67	X																Csim	67	X
	254	X																	254	X
	33		X																33		X
	195		X																195		X
	47		X																47		X
	83			X															83			X
	82				X	X													82				X	X
	231				X	X	X												231				X	X	X
	32				X														32				X
	245				X	X	X												245				X	X	X
	39					X	X	0	X	X	X								39					X	X	X	X	X	X
	130								0	0									130								X	0
	233								X	X									233								X	X
	207								X										207								X
	282												0	0					282												X	X
	71													X					71													X
	63													X					63													X
	62													X					62													X
