## Supplemental Tables S1-S7 for "Comparative genome microsynteny illuminates the fast evolution of nuclear mitochondrial segments (NUMTs) in mammals": Supplemental Table S6.xlsx

### Sheet: Sheet1
Supplemental Table S6: Seven orthologous NUMTs/NUMT blocks predicted in the species across the defined clades.
Candidates	Hsap	Ptro	Mfas	Mmur	Ogar	Fcat	Cfam	Mput	Hhya	Zcal	Ecab	Sscr	Cfer	Btau	Oorc	Eeur	Ccri	Sara	Mmyo	Pkuh	Pdis	Mmol	Rfer	Raeg	Dnov	Lafr	Etel	Eedw
candidate1	Hsap_numt480	Ptro_Numt_500		Mmur_numt_12		Fcat_numt169	Cfam_numt213	Mput_numt60-61	Hhya_numt295	Zcal_numt87	Ecab_numt95		Cfer_numt129		Oorc_numt368				Mmyo_numt6	Pkuh_numt75	Pdis_numt106-107	Mmol_numt68	Rfer_numt19	Raeg_numt71
candidate2	Hsap_numt338			Mmur_numt_46	Ogar_numt_20	Fcat_numt32	Cfam_numt152		Mput_numt3	Zcal_numt103	Ecab_numt57	Sscr_numt630	Cfer_numt87	Btau_numt84	Oorc_numt148						Pdis_numt27	Mmol_numt93	Rfer_numt132
candidate3							Cfam_numt313	Mput_numt56		Zcal_numt114	Ecab_numt251	Sscr_numt654	Cfer_numt302		Oorc_numt489		Ccri_numt110	Sara_numt50		Pkuh_numt17			Rfer_numt3	Raeg_numt100		Lafr_numt148		Eedw_numt548
candidate4						Fcat_numt171-175, Fcat_numt176-177, Fcat_numt178-179	Cfam_numt190-191, Cfam_numt192-202	Mput_numt22-30, Mput_numt31-32, Mput_numt33-34		Zcal_numt89-100, Zcal_numt101-102	Ecab_numt137-138	Sscr_numt128-129	Cfer_numt125-126	Btau_numt243	Oorc_numt51
candidate5											Ecab_numt150-156	Sscr_numt136-142, Sscr_numt143-149	Cfer_numt30-38	Btau_numt293-305	Oorc_numt157-167				Mmyo_numt43-57	Pkuh_numt52-56	Pdis_numt48-55, Pdis_numt45-47	Mmol_numt57-62, Mmol_numt63-65	Rfer_numt199-213	Raeg_numt90-95
candidate6						Fcat_numt255-265	Cfam_numt73-79	Mput_numt35-40	Hhya_numt328-336	Zcal_numt61-67	Ecab_numt64-71		Cfer_numt224-230		Oorc_numt138-143
candidate7						Fcat_numt226				Zcal_numt110	Ecab_numt46				Oorc_numt395-396
