## Supplemental Tables S1-S7 for "Comparative genome microsynteny illuminates the fast evolution of nuclear mitochondrial segments (NUMTs) in mammals": Supplemental Table S7.xlsx

### Sheet: Sheet1
Supplemental Table S7: Estimation of NUMT insertion rate (insertion per 1 million year) for each species.
Clade	Species	Orthologs	Non-orthologs	Total	Divergence time (Mya)	Insertion per 1 Myr	Insertion per 1 Myr
Monotremata	Ornithorhynchus anatinus	9	356	365	215.58	1.651	1.651
Marsupialia	Sarcophilus harrisii	0	3886	3886	80.22	48.442	48.442
Marsupialia	Monodelphis domestica	0	1083	1083	80.22	13.5	13.5
Carnivora	Zalophus californianus	53	68	121	25.53	2.664	2.664
Carnivora	Mustela putorius	47	38	85	25.53	1.488	1.488
Carnivora	Canis lupus familiaris	69	261	330	34.64	7.535	7.535
Carnivora	Felis catus	67	379	446	33.36	11.361	11.361
Carnivora	Hyaena hyaena	72	370	442	33.36	11.091	11.091
Perrisodactyla	Equus caballus	24	239	263	73.14	3.268	3.268
Cetartiodactyla	Sus scrofa	99	559	658	52.75	10.597	10.597
Cetartiodactyla	Bos taurus	163	277	440	47.52	5.829	5.829
Cetartiodactyla	Orcinus orca	125	475	600	47.52	9.996	9.996
Cetartiodactyla	Camelus ferus	62	256	318	55.86	4.583	4.583
Chiroptera	Phyllostomus discolor	39	89	128	52.79	1.686	1.686
Chiroptera	Pipistrellus kuhlii	37	52	89	24.7	2.105	2.105
Chiroptera	Myotis myotis	44	36	80	24.7	1.457	1.457
Chiroptera	Molossus molossus	31	70	101	47.39	1.477	1.477
Chiroptera	Rousettus aegyptiacus	38	73	111	56.63	1.289	1.289
Chiroptera	Rhinolophus ferrumequinum	42	207	249	56.63	3.655	3.655
Eulipotyphla	Sorex araneus	3	78	81	76.85	1.015	1.015
Eulipotyphla	Condylura cristata	4	171	175	82.45	2.074	2.074
Eulipotyphla	Erinaceus europaeus	0	161	161	76.85	2.095	2.095
Rodentia	Mus musculus	16	147	163	21.61	6.802	6.802
Rodentia	Microtus ochrogaster	10	178	188	21.61	8.237	8.237
Rodentia	Heterocephalus glaber	0	218	218	63.3	3.444	3.444
Lagomorpha	Oryctolagus cuniculus	1	181	182	50.76	3.566	3.566
Lagomorpha	Ochotona princeps	1	150	151	50.76	2.955	2.955
Primates	Pan troglodytes	585	234	819	5.11	45.793	45.793
Primates	Homo sapiens	610	236	846	5.11	46.184	46.184
Primates	Macaca fascicularis	437	366	803	20.55	17.81	17.81
Primates	Microcebus murinus	15	61	76	48.84	1.249	1.249
Primates	Otolemur garnettii	8	69	77	48.84	1.413	1.413
Afrotheria	Loxodonta africana	4	241	245	71.7	3.361	3.361
Afrotheria	Elephantulus edwardii	3	40	43	65.76	0.608	0.608
Afrotheria	Echinops telfairi	6	353	359	65.76	5.368	5.368
Xenarthra	Dasypus novemcinctus	0	213	213	93.26	2.284	2.284
